# Pathogen transmission from vaccinated hosts can cause dose-dependent reduction in virulence

**DOI:** 10.1101/830570

**Authors:** Richard I. Bailey, Hans H. Cheng, Margo Chase-Topping, Jody K. Mays, Osvaldo Anacleto, John R. Dunn, Andrea Doeschl-Wilson

## Abstract

Many livestock and human vaccines are leaky as they block symptoms but do not prevent infection or onward transmission. This leakiness is concerning as it increases vaccination coverage required to prevent disease spread, and can promote evolution of increased pathogen virulence. Despite leakiness, vaccination may reduce pathogen load, affecting disease transmission dynamics. However, the impacts on post-transmission disease development and infectiousness in contact individuals are unknown. Here, we use transmission experiments involving Marek’s disease virus in chickens to show that vaccination with a leaky vaccine substantially reduces viral load in both vaccinated individuals and unvaccinated contact individuals they infect. Consequently, contact birds are less likely to develop disease symptoms or die, show less severe symptoms, and shed less infectious virus themselves, when infected by vaccinated birds. These results highlight that even partial vaccination with a leaky vaccine can have unforeseen positive consequences in controlling the spread and symptoms of disease.
