## Supplementary material for "Pathogen transmission from vaccinated hosts can cause dose-dependent reduction in virulence": Table S1

### Sheet: Table S1
See Table 3 main text for description of response variables and regression coefficients ("Estimate").
For vaccination status, positive coefficient means higher values with PBS sham-vaccinated shedders.
For shedder DPI, positive coefficient means higher values at 20 DPI.
For contact bird sex, positive coefficient means higher values in males.
Stage 1 analysis: Effects of shedder vaccination status on contact bird disease variables. Models without the interaction are the same as those presented in Table 1.
			Predictors	Shedder vaccination status						Shedder DPI						Shedder vaccination status:DPI interaction						Sentinel sex
Response variable	Sample size	Model		Estimate	SE	P	Odds ratio	Odds ratio lower 95	Odds ratio upper 95	Estimate	SE	P	Odds ratio	Odds ratio lower 95	Odds ratio upper 95	Estimate	SE	P	Odds ratio	Odds ratio lower 95	Odds ratio upper 95	Estimate	SE	P	Odds ratio	Odds ratio lower 95	Odds ratio upper 95
Contact bird binary disease status (interaction)	1005	GLM with binomial errors		9.28	1.69	3.79e-08	10721.4	390.567	294313	7.58	1.69	7.64e-06	1958.63	71.3502	53766.2	-5.05	2.24	0.02	0.00640933	7.94486e-05	0.517058	-0.69	0.36	0.054	0.501576	0.247684	1.01572
Contact bird binary disease status (no interaction)	1005	GLM with binomial errors		8.19	1.5	5.07e-08	3604.72	190.566	68186.4	6.42	1.46	1.14e-05	614.003	35.107	10738.6	NA	NA	NA	NA	NA	NA	-0.68	0.36	0.057	0.506617	0.250174	1.02593
Contact bird vagus nerve enlargement (interaction)	789	Ordinal logistic regression		0.57	0.5	0.26	1.76827	0.66365	4.71147	0.34	0.51	0.51	1.40495	0.517058	3.81752	-0.45	0.57	0.43	0.637628	0.208629	1.94877	-1.1	0.15	6.8e-13	0.332871	0.248081	0.446641
Contact bird vagus nerve enlargement (no interaction)	789	Ordinal logistic regression		0.22	0.23	0.35	1.24608	0.793898	1.9558	-0.03	0.22	0.88	0.970446	0.630527	1.49362	NA	NA	NA	NA	NA	NA	-1.1	0.15	6.57e-13	0.332871	0.248081	0.446641
Contact bird brachial nerve enlargement (interaction)	789	Ordinal logistic regression		1.95	0.52	0.0002	7.02869	2.53654	19.4763	1.15	0.53	0.03	3.15819	1.11762	8.9245	-0.87	0.59	0.14	0.418952	0.131809	1.33162	-0.39	0.14	0.007	0.677057	0.514582	0.890831
Contact bird brachial nerve enlargement (no interaction)	789	Ordinal logistic regression		1.3	0.26	5.46e-07	3.6693	2.20428	6.108	0.46	0.24	0.054	1.58407	0.989654	2.53552	NA	NA	NA	NA	NA	NA	-0.39	0.1	0.007	0.677057	0.556549	0.823658
Contact bird sciatic nerve enlargement (interaction)	789	Ordinal logistic regression		1.58	0.5	0.002	4.85496	1.82212	12.9358	0.97	0.5	0.054	2.63794	0.99005	7.02869	-0.36	0.56	0.52	0.697676	0.232794	2.09091	-0.3	0.14	0.04	0.740818	0.563043	0.974725
Contact bird sciatic nerve enlargement (no interaction)	789	Ordinal logistic regression		1.3	0.24	8.31e-08	3.6693	2.2924	5.8732	0.67	0.22	0.002	1.95424	1.26972	3.00777	NA	NA	NA	NA	NA	NA	-0.3	0.14	0.04	0.740818	0.563043	0.974725
							Relative risk	Relative risk lower 95	Relative risk upper 95				Relative risk	Relative risk lower 95	Relative risk upper 95				Relative risk	Relative risk lower 95	Relative risk upper 95				Relative risk	Relative risk lower 95	Relative risk upper 95
Contact bird number of tissues with tumours (interaction)	789	GLM with poisson errors		0.51	0.31	0.1	1.66529	0.907012	3.05751	0.16	0.32	0.62	1.17351	0.626755	2.19724	-0.01	0.34	0.97	0.99005	0.508444	1.92784	-1.91	0.13	<2e-16	0.14808	0.114773	0.191054
Contact bird number of tissues with tumours (no interaction)	789	GLM with poisson errors		0.5	0.13	0.0002	1.64872	1.27788	2.12719	0.15	0.12	0.21	1.16183	0.918329	1.46991	NA	NA	NA	NA	NA	NA	-1.91	0.13	<2e-16	0.14808	0.114773	0.191054
					Robust SE		Hazard ratio	Hazard ratio lower 95	Hazard ratio upper 95		Robust SE		Hazard ratio	Hazard ratio lower 95	Hazard ratio upper 95		Robust SE		Hazard ratio	Hazard ratio lower 95	Hazard ratio upper 95		Robust SE		Hazard ratio	Hazard ratio lower 95	Hazard ratio upper 95
Contact bird mortality (interaction)	1005	Cox proportional hazards		2.33	0.53	1.08e-05	10.2779	3.63715	29.0437	1.23	0.55	0.03	3.42123	1.16416	10.0543	-0.87	0.56	0.12	0.418952	0.139792	1.25558	0.07	0.11	0.51	1.07251	0.864503	1.33056
Contact bird mortality (no interaction)	1005	Cox proportional hazards		1.74	0.2	<2e-16	5.69734	3.84972	8.43171	0.48	0.13	0.0003	1.61607	1.25257	2.08506	NA	NA	NA	NA	NA	NA	0.07	0.11	0.53	1.07251	0.864503	1.33056
Stage 2 analysis: Effects of shedder feather viral load only (excluding shedder vaccination status, contact bird FVL and contact groupmate FVL) on contact bird disease variables. Models are the same as those presented in Table 2.
			Predictors	Shedder vaccination status						Shedder DPI						Shedder vaccination status:DPI interaction NOT INCLUDED						Sentinel sex
Response variable	Sample size	Model		Estimate	SE	P	Odds ratio	Odds ratio lower 95	Odds ratio upper 95	Estimate	SE	P	Odds ratio	Odds ratio lower 95	Odds ratio upper 95	NA	NA	NA	NA	NA	NA	Estimate	SE	P	Odds ratio	Odds ratio lower 95	Odds ratio upper 95
Contact bird binary disease status (no interaction)	1005	GLM with binomial errors		3.69	0.6	6.8e-10	40.0448	12.3542	129.801	3.11	0.99	0.002	22.421	3.2207	156.085	NA	NA	NA	NA	NA	NA	-0.7	0.36	0.051	0.496585	0.24522	1.00562
																NA	NA	NA	NA	NA	NA
Contact bird vagus nerve enlargement (no interaction)	789	Ordinal logistic regression		0.23	0.15	0.13	1.2586	0.938005	1.68877	-0.03	0.21	0.89	0.970446	0.643007	1.46463	NA	NA	NA	NA	NA	NA	-1.11	0.15	5.36e-13	0.329559	0.245613	0.442197
																NA	NA	NA	NA	NA	NA
Contact bird brachial nerve enlargement (no interaction)	789	Ordinal logistic regression		0.88	0.16	6.66e-08	2.4109	1.76191	3.29894	0.31	0.23	0.17	1.36343	0.868663	2.13999	NA	NA	NA	NA	NA	NA	-0.4	0.14	0.005	0.67032	0.509462	0.881968
																NA	NA	NA	NA	NA	NA
Contact bird sciatic nerve enlargement (no interaction)	789	Ordinal logistic regression		0.87	0.16	2.54e-08	2.38691	1.74438	3.26611	0.54	0.22	0.01	1.71601	1.11494	2.64111	NA	NA	NA	NA	NA	NA	-0.31	0.15	0.03	0.733447	0.546621	0.984127
							Relative risk	Relative risk lower 95	Relative risk upper 95				Relative risk	Relative risk lower 95	Relative risk upper 95	NA	NA	NA	NA	NA	NA				Relative risk	Relative risk lower 95	Relative risk upper 95
Contact bird number of tissues with tumours (no interaction)	789	GLM with poisson errors		0.33	0.09	0.0004	1.39097	1.16602	1.65931	0.11	0.12	0.38	1.11628	0.88232	1.41227	NA	NA	NA	NA	NA	NA	-1.91	0.13	<2e-16	0.14808	0.114773	0.191054
					Robust SE		Hazard ratio	Hazard ratio lower 95	Hazard ratio upper 95		Robust SE		Hazard ratio	Hazard ratio lower 95	Hazard ratio upper 95	NA	NA	NA	NA	NA	NA		Robust SE		Hazard ratio	Hazard ratio lower 95	Hazard ratio upper 95
Contact bird mortality (no interaction)	1005	Cox proportional hazards		0.9	0.1	<2e-16	2.4596	2.02182	2.99217	0.22	0.15	0.13	1.24608	0.928672	1.67197	NA	NA	NA	NA	NA	NA	0.07	0.1	0.47	1.07251	0.881615	1.30474
Stage 2 analysis: Effects of shedder vaccination status on shedder feather viral load.
			Predictors	Shedder vaccination status						Shedder DPI						Shedder vaccination status:DPI interaction						Shedder sex
Response variable	Sample size	Model		Estimate	SE	P		Lower 95% CI	Upper 95% CI	Estimate	SE	P		Lower 95% CI	Upper 95% CI	Estimate	SE	P		Lower 95% CI	Upper 95% CI	Estimate	SE	P		Lower 95% CI	Upper 95% CI
Shedder feather viral load	211	Linear mixed model regression		2.25	0.17	<2e-16		1.9168	2.5832	0.9	0.12	2.37e-11		0.6648	1.1352	-0.82	0.16	2.11e-06		-1.1336	-0.5064	-0.1	0.15	0.51		-0.394	0.194
Stage 2 analysis: Effects of all upstream variables on contact bird feather viral load.
			Predictors	Shedder vaccination status						Shedder DPI						Shedder vaccination status:DPI interaction						Sentinel sex						Shedder FVL
Response variable	Sample size	Model		Estimate	SE	P		Lower 95% CI	Upper 95% CI	Estimate	SE	P		Lower 95% CI	Upper 95% CI	Estimate	SE	P		Lower 95% CI	Upper 95% CI	Estimate	SE	P		Lower 95% CI	Upper 95% CI	Estimate	SE	P		Lower 95% CI	Upper 95% CI
Contact bird feather viral load (excluding vaccination status; presented in Table 2)	1023	Linear mixed model regression		NA	NA	NA	NA	NA	NA	0.11	0.17	0.53		-0.2232	0.4432	NA	NA	NA	NA	NA	NA	0.08	0.06	0.19		-0.0376	0.1976	0.83	0.08	1.06e-15		0.6732	0.9868
Contact bird feather viral load (interaction)	1023	Linear mixed model regression		1.5	0.28	1.63e-06		0.9512	2.0488	0.26	0.2	0.21		-0.132	0.652	0.27	0.25	0.28		-0.22	0.76	0.08	0.06	0.21		-0.0376	0.1976	0.21	0.11	0.051		-0.0056	0.4256
Contact bird feather viral load (no interaction)	1023	Linear mixed model regression		1.74	0.18	4.48e-14		1.3872	2.0928	0.44	0.11	0.0003		0.2244	0.6556	NA	NA	NA		NA	NA	0.08	0.06	0.2		-0.0376	0.1976	0.15	0.09	0.1		-0.0264	0.3264
Stage 2 analysis: Effects of all upstream variables on sum of contact groupmate feather viral load.
			Predictors	Shedder vaccination status						Shedder DPI						Shedder vaccination status:DPI interaction						Sentinel sex						Shedder FVL
Response variable	Sample size	Model		Estimate	SE	P		Lower 95% CI	Upper 95% CI	Estimate	SE	P		Lower 95% CI	Upper 95% CI	Estimate	SE	P		Lower 95% CI	Upper 95% CI	Estimate	SE	P		Lower 95% CI	Upper 95% CI	Estimate	SE	P		Lower 95% CI	Upper 95% CI
Sum of Contact bird groupmate feather viral load (excluding vaccination status)	1023	Linear mixed model regression		NA	NA	NA	NA	NA	NA	0.24	0.15	0.11		-0.054	0.534	NA	NA	NA	NA	NA	NA	NA	NA	NA	NA	NA	NA	0.79	0.07	<2E-16
Sum of Contact bird groupmate feather viral load (interaction)	1023	Linear mixed model regression		1.36	0.33	9.81e-05		0.7132	2.0068	0.7	0.24	0.005		0.2296	1.1704	-0.37	0.29	0.21		-0.9384	0.1984	NA	NA	NA		NA	NA	0.29	0.12	0.02		0.0548	0.5252
Sum of Contact bird groupmate feather viral load (no interaction)	1023	Linear mixed model regression		1.04	0.21	5.37e-06		0.6284	1.4516	0.45	0.13	0.001		0.1952	0.7048	NA	NA	NA		NA	NA	NA	NA	NA		NA	NA	0.37	0.1	0.0006		0.174	0.566
Stage 3 analysis: Effects of shedder vaccination status on contact bird disease variables in the presence of shedder FVL as a predictor.
			Predictors	Shedder vaccination status						Shedder DPI						Shedder vaccination status:DPI interaction						Contact bird sex						Shedder FVL
Response variable	Sample size	Model		Estimate	SE	P	Odds ratio	Odds ratio lower 95	Odds ratio upper 95	Estimate	SE	P	Odds ratio	Odds ratio lower 95	Odds ratio upper 95	Estimate	SE	P	Odds ratio	Odds ratio lower 95	Odds ratio upper 95	Estimate	SE	P	Odds ratio	Odds ratio lower 95	Odds ratio upper 95	Estimate	SE	P	Odds ratio	Odds ratio lower 95	Odds ratio upper 95
Contact bird binary disease status (interaction)	1005	GLM with binomial errors		3.21	2.19	0.14	24.7791	0.338781	1812.39	4.4	1.52	0.004	81.4509	4.14043	1602.31	-1.66	2.13	0.44	0.190139	0.00292401	12.3641	-0.7	0.36	0.051	0.496585	0.24522	1.00562	2.45	0.9	0.006	11.5883	1.98576	67.6265
Contact bird binary disease status (no interaction)	1005	GLM with binomial errors		2.09	1.68	0.21	8.08492	0.300352	217.631	3.64	1.11	0.001	38.0918	4.32495	335.493	NA	NA	NA	NA	NA	NA	-0.7	0.36	0.052	0.496585	0.24522	1.00562	2.78	0.85	0.001	16.119	3.04652	85.2851
Contact bird vagus nerve enlargement (interaction)	789	Ordinal logistic regression		0.22	0.59	0.71	1.24608	0.392037	3.96062	0.22	0.52	0.67	1.24608	0.449689	3.45285	-0.32	0.58	0.58	0.726149	0.232981	2.26325	-1.11	0.15	5.58e-13	0.329559	0.245613	0.442197	0.24	0.22	0.28	1.27125	0.825967	1.95658
Contact bird vagus nerve enlargement (no interaction)	789	Ordinal logistic regression		-0.06	0.32	0.86	0.941765	0.502982	1.76332	-0.04	0.22	0.86	0.960789	0.624253	1.47875	NA	NA	NA	NA	NA	NA	-1.11	0.15	5.3e-13	0.329559	0.245613	0.442197	0.26	0.21	0.22	1.29693	0.859332	1.95737
Contact bird brachial nerve enlargement (interaction)	789	Ordinal logistic regression		1.03	0.61	0.09	2.80107	0.847385	9.25904	0.79	0.52	0.13	2.2034	0.795169	6.10556	-0.47	0.59	0.42	0.625002	0.196636	1.98655	-0.4	0.14	0.006	0.67032	0.509462	0.881968	0.55	0.22	0.01	1.73325	1.12614	2.66766
Contact bird brachial nerve enlargement (no interaction)	789	Ordinal logistic regression		0.63	0.34	0.07	1.87761	0.964255	3.65611	0.41	0.23	0.07	1.50682	0.960021	2.36505	NA	NA	NA	NA	NA	NA	-0.4	0.14	0.005	0.67032	0.509462	0.881968	0.59	0.22	0.007	1.80399	1.1721	2.77652
Contact bird sciatic nerve enlargement (interaction)	789	Ordinal logistic regression		0.61	0.59	0.3	1.84043	0.579031	5.84976	0.59	0.5	0.24	1.80399	0.677057	4.80665	0.06	0.55	0.91	1.06184	0.361317	3.12052	-0.31	0.14	0.03	0.733447	0.55744	0.965026	0.57	0.21	0.01	1.76827	1.17163	2.66872
Contact bird sciatic nerve enlargement (no interaction)	789	Ordinal logistic regression		0.66	0.33	0.04	1.93479	1.01329	3.69433	0.64	0.21	0.003	1.89648	1.25659	2.86223	NA	NA	NA	NA	NA	NA	-0.31	0.14	0.03	0.733447	0.55744	0.965026	0.56	0.21	0.008	1.75067	1.15998	2.64217
							Relative risk	Relative risk lower 95	Relative risk upper 95				Relative risk	Relative risk lower 95	Relative risk upper 95				Relative risk	Relative risk lower 95	Relative risk upper 95				Relative risk	Relative risk lower 95	Relative risk upper 95				Relative risk	Relative risk lower 95	Relative risk upper 95
Contact bird number of tissues with tumours (interaction)	789	GLM with poisson errors		0.22	0.37	0.54	1.24608	0.603385	2.57333	0.08	0.33	0.8	1.08329	0.567338	2.06845	0.08	0.35	0.83	1.08329	0.545529	2.15114	-1.91	0.13	<2e-16	0.14808	0.114773	0.191054	0.2	0.13	0.12	1.2214	0.946674	1.57586
Contact bird number of tissues with tumours (no interaction)	789	GLM with poisson errors		0.29	0.19	0.13	1.33643	0.920904	1.93944	0.15	0.12	0.22	1.16183	0.918329	1.46991	NA	NA	NA	NA	NA	NA	-1.91	0.13	<2e-16	0.14808	0.114773	0.191054	0.19	0.13	0.13	1.20925	0.937255	1.56018
					Robust SE		Hazard ratio	Hazard ratio lower 95	Hazard ratio upper 95		Robust SE		Hazard ratio	Hazard ratio lower 95	Hazard ratio upper 95		Robust SE		Hazard ratio	Hazard ratio lower 95	Hazard ratio upper 95		Robust SE		Hazard ratio	Hazard ratio lower 95	Hazard ratio upper 95		Robust SE		Hazard ratio	Hazard ratio lower 95	Hazard ratio upper 95
Contact bird mortality (interaction)	1005	Cox proportional hazards		1.67	0.93	0.07	5.31217	0.858301	32.8779	0.85	0.74	0.25	2.33965	0.548592	9.97817	-0.49	0.76	0.52	0.612626	0.138124	2.71719	0.07	0.1	0.5	1.07251	0.881615	1.30474	0.29	0.24	0.23	1.33643	0.834936	2.13913
Contact bird mortality (no interaction)	1005	Cox proportional hazards		1.21	0.32	0.0001	3.35348	1.79105	6.27893	0.42	0.14	0.003	1.52196	1.15673	2.00251	NA	NA	NA	NA	NA	NA	0.07	0.1	0.5	1.07251	0.881615	1.30474	0.38	0.16	0.02	1.46228	1.06865	2.00091
Stage 3 analysis: Effects of shedder vaccination status on contact bird disease variables in the presence of all three FVL variables as predictors.
			Predictors	Shedder vaccination status						Shedder DPI						Shedder vaccination status:DPI interaction						Contact bird sex						Shedder FVL						Contact bird FVL						Groupmate FVL
Response variable	Sample size	Model		Estimate	SE	P	Odds ratio	Odds ratio lower 95	Odds ratio upper 95	Estimate	SE	P	Odds ratio	Odds ratio lower 95	Odds ratio upper 95	Estimate	SE	P	Odds ratio	Odds ratio lower 95	Odds ratio upper 95	Estimate	SE	P	Odds ratio	Odds ratio lower 95	Odds ratio upper 95	Estimate	SE	P	Odds ratio	Odds ratio lower 95	Odds ratio upper 95	Estimate	SE	P	Odds ratio	Odds ratio lower 95	Odds ratio upper 95	Estimate	SE	P	Odds ratio	Odds ratio lower 95	Odds ratio upper 95
Contact bird binary disease status (interaction)	1005	GLM with binomial errors		0.67	2.38	0.78	1.95424	0.0184111	207.431	3.39	1.57	0.03	29.666	1.36725	643.679	-1.4	2.21	0.53	0.246597	0.00324189	18.7576	-0.8	0.38	0.03	0.449329	0.213355	0.946296	1.87	0.91	0.04	6.4883	1.09024	38.6134	0.7	0.2	0.0004	2.01375	1.3607	2.98023	1.36	0.73	0.06	3.89619	0.931648	16.294
Contact bird binary disease status (no interaction)	1005	GLM with binomial errors		-0.3	1.9	0.88	0.740818	0.0178813	30.6919	2.75	1.17	0.02	15.6426	1.57901	154.965	NA	NA	NA	NA	NA	NA	-0.8	0.37	0.03	0.449329	0.217578	0.927929	2.1	0.86	0.01	8.16617	1.51346	44.0621	0.7	0.2	0.0004	2.01375	1.3607	2.98023	1.42	0.73	0.053	4.13712	0.989258	17.3016
Contact bird vagus nerve enlargement (interaction)	789	Ordinal logistic regression		0.11	0.62	0.86	1.11628	0.331145	3.76294	0.2	0.51	0.7	1.2214	0.449509	3.31879	-0.33	0.57	0.57	0.718924	0.235228	2.19724	-1.08	0.15	1.97e-12	0.339596	0.253093	0.455664	0.19	0.22	0.39	1.20925	0.785684	1.86116	-0.17	0.08	0.03	0.843665	0.721228	0.986887	0.38	0.22	0.08	1.46228	0.950089	2.25061
Contact bird vagus nerve enlargement (no interaction)	789	Ordinal logistic regression		-0.16	0.4	0.69	0.852144	0.389068	1.86638	-0.06	0.23	0.78	0.941765	0.600015	1.47816	NA	NA	NA	NA	NA	NA	-1.08	0.15	1.88e-12	0.339596	0.253093	0.455664	0.22	0.22	0.32	1.24608	0.809612	1.91784	-0.17	0.08	0.03	0.843665	0.721228	0.986887	0.37	0.22	0.09	1.44773	0.940635	2.22821
Contact bird brachial nerve enlargement (interaction)	789	Ordinal logistic regression		0.35	0.64	0.59	1.41907	0.404785	4.97487	0.71	0.52	0.17	2.03399	0.734034	5.63614	-0.66	0.58	0.26	0.516851	0.165829	1.61091	-0.47	0.15	0.001	0.625002	0.465799	0.838618	0.41	0.23	0.07	1.50682	0.960021	2.36505	0.46	0.08	1.23e-08	1.58407	1.35419	1.85299	0.15	0.23	0.51	1.16183	0.740226	1.82358
Contact bird brachial nerve enlargement (no interaction)	789	Ordinal logistic regression		-0.2	0.42	0.62	0.818731	0.359443	1.86489	0.19	0.24	0.43	1.20925	0.755481	1.93557	NA	NA	NA	NA	NA	NA	-0.47	0.15	0.001	0.625002	0.465799	0.838618	0.48	0.22	0.03	1.61607	1.05001	2.48731	0.45	0.08	1.64e-08	1.56831	1.34071	1.83455	0.14	0.23	0.54	1.15027	0.73286	1.80543
Contact bird sciatic nerve enlargement (interaction)	789	Ordinal logistic regression		-0.09	0.62	0.88	0.913931	0.271118	3.08083	0.52	0.5	0.3	1.68203	0.631284	4.48169	-0.15	0.55	0.79	0.860708	0.292878	2.52945	-0.4	0.15	0.006	0.67032	0.499574	0.899425	0.45	0.22	0.04	1.56831	1.01898	2.41379	0.54	0.08	3.71e-11	1.71601	1.46697	2.00732	0.05	0.22	0.8	1.05127	0.683041	1.61801
Contact bird sciatic nerve enlargement (no interaction)	789	Ordinal logistic regression		-0.22	0.4	0.58	0.802519	0.366411	1.75769	0.4	0.22	0.07	1.49182	0.969282	2.29607	NA	NA	NA	NA	NA	NA	-0.4	0.15	0.006	0.67032	0.499574	0.899425	0.46	0.21	0.03	1.58407	1.04959	2.39073	0.54	0.08	3.78e-11	1.71601	1.46697	2.00732	0.05	0.22	0.81	1.05127	0.683041	1.61801
							Relative risk	Relative risk lower 95	Relative risk upper 95				Relative risk	Relative risk lower 95	Relative risk upper 95				Relative risk	Relative risk lower 95	Relative risk upper 95				Relative risk	Relative risk lower 95	Relative risk upper 95				Relative risk	Relative risk lower 95	Relative risk upper 95				Relative risk	Relative risk lower 95	Relative risk upper 95				Relative risk	Relative risk lower 95	Relative risk upper 95
Contact bird number of tissues with tumours (interaction)	789	GLM with poisson errors		-0.16	0.38	0.67	0.852144	0.404623	1.79463	0.02	0.33	0.96	1.0202	0.534299	1.94799	0.02	0.35	0.96	1.0202	0.51376	2.02587	-1.93	0.13	<2e-16	0.145148	0.1125	0.187271	0.14	0.13	0.3	1.15027	0.891544	1.48409	0.17	0.05	0.0005	1.1853	1.07466	1.30735	0.16	0.14	0.27	1.17351	0.891901	1.54404
Contact bird number of tissues with tumours (no interaction)	789	GLM with poisson errors		-0.15	0.23	0.53	0.860708	0.548373	1.35094	0.03	0.13	0.81	1.03045	0.798676	1.3295	NA	NA	NA	NA	NA	NA	-1.93	0.13	<2e-16	0.145148	0.1125	0.187271	0.14	0.13	0.29	1.15027	0.891544	1.48409	0.17	0.05	0.0005	1.1853	1.07466	1.30735	0.16	0.14	0.27	1.17351	0.891901	1.54404
					Robust SE		Hazard ratio	Hazard ratio lower 95	Hazard ratio upper 95		Robust SE		Hazard ratio	Hazard ratio lower 95	Hazard ratio upper 95		Robust SE		Hazard ratio	Hazard ratio lower 95	Hazard ratio upper 95		Robust SE		Hazard ratio	Hazard ratio lower 95	Hazard ratio upper 95		Robust SE		Hazard ratio	Hazard ratio lower 95	Hazard ratio upper 95		Robust SE		Hazard ratio	Hazard ratio lower 95	Hazard ratio upper 95		Robust SE		Hazard ratio	Hazard ratio lower 95	Hazard ratio upper 95
Contact bird mortality (interaction)	1005	Cox proportional hazards		0.53	1.1	0.63	1.69893	0.196715	14.6729	0.55	0.8	0.49	1.73325	0.361317	8.31449	-0.45	0.8	0.58	0.637628	0.132921	3.05873	0.06	0.09	0.52	1.06184	0.890119	1.26668	0.2	0.21	0.35	1.2214	0.809288	1.84338	0.66	0.07	<2e-16	1.93479	1.68674	2.21932	0.05	0.23	0.82	1.05127	0.669784	1.65004
Contact bird mortality (no interaction)	1005	Cox proportional hazards		0.07	0.34	0.84	1.07251	0.550791	2.0884	0.14	0.15	0.35	1.15027	0.857272	1.54342	NA	NA	NA	NA	NA	NA	0.06	0.09	0.52	1.06184	0.890119	1.26668	0.25	0.15	0.08	1.28403	0.956954	1.72288	0.66	0.07	<2e-16	1.93479	1.68674	2.21932	0.1	0.2	0.6	1.10517	0.746769	1.63558
Supplementary analysis: Effects of same-individual contact bird FVL on contact bird disease variables, also in the presence of DPI and sex effects
			Predictors	Shedder vaccination status						Shedder DPI						Shedder vaccination status:DPI interaction						Contact bird sex						Shedder FVL						Contact bird FVL
Response variable	Sample size	Model		Estimate	SE	P	Odds ratio	Odds ratio lower 95	Odds ratio upper 95	Estimate	SE	P	Odds ratio	Odds ratio lower 95	Odds ratio upper 95	Estimate	SE	P	Odds ratio	Odds ratio lower 95	Odds ratio upper 95	Estimate	SE	P	Odds ratio	Odds ratio lower 95	Odds ratio upper 95	Estimate	SE	P	Odds ratio	Odds ratio lower 95	Odds ratio upper 95		Estimate	SE	P	Odds ratio	Odds ratio lower 95	Odds ratio upper 95
Contact bird binary disease status	1005	GLM with binomial errors		7.11	1.52	2.96e-06	1224.15	62.2277	24081.5	6.2	1.44	1.58e-05	492.749	29.3004	8286.64	NA	NA	NA	NA	NA	NA	-0.79	0.37	0.03	0.453845	0.219764	0.937255	NA	NA	NA	NA	NA	NA	Within vaccinated	0.65	0.24	0.006	1.91554	1.19674	3.06608
																NA	NA	NA	NA	NA	NA							NA	NA	NA	NA	NA	NA	Within unvaccinated	0.66	0.34	0.05	1.93479	0.99362	3.76746
Contact bird vagus nerve enlargement	789	Ordinal logistic regression		0.23	0.29	0.42	1.2586	0.71291	2.22198	0.08	0.22	0.71	1.08329	0.703843	1.66729	NA	NA	NA	NA	NA	NA	-1.12	0.15	3.75e-13	0.32628	0.243169	0.437797	NA	NA	NA	NA	NA	NA	Within vaccinated	0.11	0.12	0.37	1.11628	0.88232	1.41227
																NA	NA	NA	NA	NA	NA							NA	NA	NA	NA	NA	NA	Within unvaccinated	-0.3	0.1	0.002	0.740818	0.608962	0.901225
Contact bird brachial nerve enlargement	789	Ordinal logistic regression		0.29	0.3	0.33	1.33643	0.742301	2.40608	0.28	0.23	0.23	1.32313	0.84299	2.07674	NA	NA	NA	NA	NA	NA	-0.49	0.15	0.0007	0.612626	0.456576	0.822012	NA	NA	NA	NA	NA	NA	Within vaccinated	0.64	0.13	5.4e-07	1.89648	1.46991	2.44685
																NA	NA	NA	NA	NA	NA							NA	NA	NA	NA	NA	NA	Within unvaccinated	0.37	0.1	0.0002	1.44773	1.19006	1.76121
Contact bird sciatic nerve enlargement	789	Ordinal logistic regression		0.27	0.29	0.35	1.30996	0.742004	2.31266	0.45	0.22	0.04	1.56831	1.01898	2.41379	NA	NA	NA	NA	NA	NA	-0.41	0.15	0.005	0.66365	0.494603	0.890475	NA	NA	NA	NA	NA	NA	Within vaccinated	0.62	0.13	7.26e-07	1.85893	1.4408	2.3984
							Relative risk	Relative risk lower 95	Relative risk upper 95				Relative risk	Relative risk lower 95	Relative risk upper 95	NA	NA	NA	NA	NA	NA				Relative risk	Relative risk lower 95	Relative risk upper 95	NA	NA	NA	NA	NA	NA	Within unvaccinated	0.5	0.1	5.7e-07	1.64872	1.35527	2.00571
Contact bird number of tissues with tumours	789	GLM with poisson errors		0.14	0.17	0.42	1.15027	0.824317	1.60512	0.06	0.12	0.6	1.06184	0.839289	1.3434	NA	NA	NA	NA	NA	NA	-1.93	0.13	<2e-16	0.145148	0.1125	0.187271	NA	NA	NA	NA	NA	NA	Within vaccinated	0.19	0.08	0.02	1.20925	1.03376	1.41453
					Robust SE		Hazard ratio	Hazard ratio lower 95	Hazard ratio upper 95		Robust SE		Hazard ratio	Hazard ratio lower 95	Hazard ratio upper 95	NA	NA	NA	NA	NA	NA							NA	NA	NA	NA	NA	NA	Within unvaccinated	0.19	0.06	0.002	1.20925	1.07509	1.36016
Contact bird mortality	1005	Cox proportional hazards		0.36	0.19	0.054	1.43333	0.987677	2.08007	0.18	0.13	0.17	1.19722	0.927929	1.54465	NA	NA	NA	NA	NA	NA	0.05	0.1	0.59	1.05127	0.864158	1.2789	NA	NA	NA	NA	NA	NA	Within vaccinated	1.06	0.12	<2e-26	2.88637	2.28142	3.65173
																NA	NA	NA	NA	NA	NA							NA	NA	NA	NA	NA	NA	Within unvaccinated	0.52	0.08	8.13e-12	1.68203	1.43792	1.96757
